# Gut microbial ecology of Xenopus tadpoles across life stages

**DOI:** 10.1101/2020.05.25.110734

**Authors:** Thibault Scalvenzi, Isabelle Clavereau, Mickaël Bourge, Nicolas Pollet

## Abstract

**Background:** The microorganism world living in amphibians is still largely under-represented and under-studied in the literature. Among anuran amphibians, African clawed frogs of the *Xenopus* genus stand as well-characterized models with an in-depth knowledge of their developmental biological processes including their metamorphosis. In this study, we analyzed the succession of microbial communities and their activities across diverse body habitats of *Xenopus tropicalis* using different approaches including flow cytometry and 16s rDNA gene metabarcoding. We also evaluated the metabolic capacity of the premetamorphic tadpole’s gut microbiome using metagenomic and metatranscriptomic sequencing.

**Results:** We analyzed the bacterial components of the *Xenopus* gut microbiota, the adult gut biogeography, the succession of communities during ontogeny, the impact of the alimentation in shaping the tadpole’s gut bacterial communities and the transmission of skin and fecal bacteria to the eggs. We also identified the most active gut bacteria and their metabolic contribution to tadpole physiology including carbohydrate breakdown, nitrogen recycling, essential amino-acids and vitamin biosynthesis.

**Conclusions:** We present a comprehensive new microbiome dataset of a laboratory amphibian model. Our data provide evidences that studies on the *Xenopus* tadpole model can shed light on the interactions between a vertebrate host and its microbiome. We interpret our findings in light of bile acids being key molecular components regulating the gut microbiome composition during amphibian development and metamorphosis. Further studies into the metabolic interactions between amphibian tadpoles and their microbiota during early development and metamorphosis should provide useful information on the evolution of host-microbiota interactions in vertebrates.

This article has been peer-reviewed and recommended by *Peer Community in Genomics* https://doi.org/10.24072/pci.genomics.100005
