## Supplementary_table1 for "Gut microbial ecology of Xenopus tadpoles across life stages"

SampleID	Description	Tissue	Host Body Product	LifeStage	Population	Host sex	DevelopmentalStage	host diet	host family relationship	Sample	NucleicAcid	Fixation	read_count
C-serra-01	Tadpole food	Food	Tadpole	NA	NA	not collected	NA	NA		NA	DNA	Fresh	53035
C-serra-02	Tadpole food	Food	Tadpole	NA	NA	not collected	NA	NA		NA	DNA	Fresh	58052
C-serra-02-bis	Tadpole food	Food	Tadpole	NA	NA	not collected	NA	NA		NA	DNA	Fresh	42940
CRT1E	Eggs	Eggs	Eggs	Eggs	Laboratory	not collected	Eggs	NA		pool of 200 eggs	DNA	Ethanol fixation	33978
CRT1FFE	Adult feces	Feces	Rectum	Adult	Laboratory	female	Adult	NA	parent of CRT1E	single individual	DNA	Ethanol fixation	42356
CRT1FP	Adult skin	Skin mucus	Skin	Adult	Laboratory	female	Adult	NA	parent of CRT1E	single individual	DNA	Ethanol fixation	37340
CRT1MFE	Adult feces	Feces	Rectum	Adult	Laboratory	male	Adult	NA	parent of CRT1E	single individual	DNA	Ethanol fixation	37075
CRT1MP	Adult skin	Skin mucus	Skin	Adult	Laboratory	male	Adult	NA	parent of CRT1E	single individual	DNA	Ethanol fixation	44724
CRT2E	Eggs	Eggs	Eggs	Eggs	Laboratory	not collected	Eggs	NA		pool of 200 eggs	DNA	Ethanol fixation	39202
CRT2FFE	Adult feces	Feces	Rectum	Adult	Laboratory	female	Adult	NA	parent of CRT2E	single individual	DNA	Ethanol fixation	43174
CRT2FP	Adult skin	Skin mucus	Skin	Adult	Laboratory	female	Adult	NA	parent of CRT2E	single individual	DNA	Ethanol fixation	50567
CRT2MFE	Adult feces	Feces	Rectum	Adult	Laboratory	male	Adult	NA	parent of CRT2E	single individual	DNA	Ethanol fixation	41411
CRT2MP	Adult skin	Skin mucus	Skin	Adult	Laboratory	male	Adult	NA	parent of CRT2E	single individual	DNA	Ethanol fixation	38946
CRT3E	Eggs	Eggs	Eggs	Eggs	Laboratory	not collected	Eggs	NA		pool of 200 eggs	DNA	Ethanol fixation	39252
CRT3FFE	Adult feces	Feces	Rectum	Adult	Laboratory	female	Adult	NA	parent of CRT3E	single individual	DNA	Ethanol fixation	42276
CRT3FP	Adult skin	Skin mucus	Skin	Adult	Laboratory	female	Adult	NA	parent of CRT3E	single individual	DNA	Ethanol fixation	35967
CRT3MFE	Adult feces	Feces	Rectum	Adult	Laboratory	male	Adult	NA	parent of CRT3E	single individual	DNA	Ethanol fixation	41457
CRT3MP	Adult skin	Skin mucus	Skin	Adult	Laboratory	male	Adult	NA	parent of CRT3E	single individual	DNA	Ethanol fixation	39890
CRT4E	Eggs	Eggs	Eggs	Eggs	Laboratory	not collected	Eggs	NA		pool of 200 eggs	DNA	Ethanol fixation	43289
CRT4FFE	Adult feces	Feces	Rectum	Adult	Laboratory	female	Adult	NA	parent of CRT4E	single individual	DNA	Ethanol fixation	46691
CRT4FP	Adult skin	Skin mucus	Skin	Adult	Laboratory	female	Adult	NA	parent of CRT4E	single individual	DNA	Ethanol fixation	39016
CRT4MFE	Adult feces	Feces	Rectum	Adult	Laboratory	male	Adult	NA	parent of CRT4E	single individual	DNA	Ethanol fixation	45553
CRT4MP	Adult skin	Skin mucus	Skin	Adult	Laboratory	male	Adult	NA	parent of CRT4E	single individual	DNA	Ethanol fixation	34175
Lab-col-01	Adult rectum	Rectum	Gastro-intestinal tract	Adult	Laboratory	male	Adult	NA		single individual	DNA	Ethanol fixation	72150
Lab-col-02	Adult rectum	Rectum	Gastro-intestinal tract	Adult	Laboratory	male	Adult	NA		single individual	DNA	Ethanol fixation	68402
Lab-col-03	Adult rectum	Rectum	Gastro-intestinal tract	Adult	Laboratory	male	Adult	NA		single individual	DNA	Ethanol fixation	23872
Lab-est-01	Adut stomach	Stomach	Gastro-intestinal tract	Adult	Laboratory	male	Adult	NA		single individual	DNA	Ethanol fixation	65834
Lab-est-02	Adut stomach	Stomach	Gastro-intestinal tract	Adult	Laboratory	male	Adult	NA		single individual	DNA	Ethanol fixation	65980
Lab-est-03	Adut stomach	Stomach	Gastro-intestinal tract	Adult	Laboratory	male	Adult	NA		single individual	DNA	Ethanol fixation	58614
Lab-feces-01	Adult feces	Feces	Rectum	Adult	Laboratory	male	Adult	NA		single individual	DNA	Ethanol fixation	57521
Lab-feces-02	Adult feces	Feces	Rectum	Adult	Laboratory	male	Adult	NA		single individual	DNA	Ethanol fixation	44126
Lab-feces-03	Adult feces	Feces	Rectum	Adult	Laboratory	male	Adult	NA		single individual	DNA	Ethanol fixation	33650
Lab-int-01	Adult intestine	Intestine	Gastro-intestinal tract	Adult	Laboratory	male	Adult	NA		single individual	DNA	Ethanol fixation	46126
Lab-int-02	Adult intestine	Intestine	Gastro-intestinal tract	Adult	Laboratory	male	Adult	NA		single individual	DNA	Ethanol fixation	53961
Lab-int-03	Adult intestine	Intestine	Gastro-intestinal tract	Adult	Laboratory	male	Adult	NA		single individual	DNA	Ethanol fixation	50464
Lab-swab-01	Adult skin	Skin mucus	Skin	Adult	Laboratory	male	Adult	NA		single individual	DNA	Ethanol fixation	91164
Lab-swab-02	Adult skin	Skin mucus	Skin	Adult	Laboratory	male	Adult	NA		single individual	DNA	Ethanol fixation	59356
Lab-swab-03	Adult skin	Skin mucus	Skin	Adult	Laboratory	male	Adult	NA		single individual	DNA	Ethanol fixation	46776
MT-D1-1	Tadpole gut	Gastro-intestinal tract	Gastro-intestinal tract	Prometamorph	Laboratory SL	not collected	NF57	diet 1		single individual	RNA	Fresh	73154
MT-D1-10	Tadpole gut	Gastro-intestinal tract	Gastro-intestinal tract	Premetamorph	Laboratory SL	not collected	NF55	diet 1		single individual	RNA	Fresh	45492
MT-D1-2	Tadpole gut	Gastro-intestinal tract	Gastro-intestinal tract	Prometamorph	Laboratory SL	not collected	NF58	diet 1		single individual	RNA	Fresh	39469
MT-D1-3	Tadpole gut	Gastro-intestinal tract	Gastro-intestinal tract	Prometamorph	Laboratory SL	not collected	NF57	diet 1		single individual	RNA	Fresh	35099
MT-D1-4	Tadpole gut	Gastro-intestinal tract	Gastro-intestinal tract	Premetamorph	Laboratory SL	not collected	NF54	diet 1		single individual	RNA	Fresh	27307
MT-D1-5	Tadpole gut	Gastro-intestinal tract	Gastro-intestinal tract	Premetamorph	Laboratory SL	not collected	NF54	diet 1		single individual	RNA	Fresh	36560
MT-D1-6	Tadpole gut	Gastro-intestinal tract	Gastro-intestinal tract	Prometamorph	Laboratory SL	not collected	NF58	diet 1		single individual	RNA	Fresh	54672
MT-D1-7	Tadpole gut	Gastro-intestinal tract	Gastro-intestinal tract	Premetamorph	Laboratory SL	not collected	NF55	diet 1		single individual	RNA	Fresh	106169
MT-D1-9	Tadpole gut	Gastro-intestinal tract	Gastro-intestinal tract	Premetamorph	Laboratory SL	not collected	NF56	diet 1		single individual	RNA	Fresh	39400
MT-D2-1	Tadpole gut	Gastro-intestinal tract	Gastro-intestinal tract	Premetamorph	Laboratory SL	not collected	NF55	diet 2		single individual	RNA	Fresh	70627
MT-D2-2	Tadpole gut	Gastro-intestinal tract	Gastro-intestinal tract	Premetamorph	Laboratory SL	not collected	NF53	diet 2		single individual	RNA	Fresh	42653
MT-D2-3	Tadpole gut	Gastro-intestinal tract	Gastro-intestinal tract	Premetamorph	Laboratory SL	not collected	NF52	diet 2		single individual	RNA	Fresh	37301
MT-D2-4	Tadpole gut	Gastro-intestinal tract	Gastro-intestinal tract	Premetamorph	Laboratory SL	not collected	NF52	diet 2		single individual	RNA	Fresh	39929
MT-D2-5	Tadpole gut	Gastro-intestinal tract	Gastro-intestinal tract	Prometamorph	Laboratory SL	not collected	NF58	diet 2		single individual	RNA	Fresh	110587
MT-D2-6	Tadpole gut	Gastro-intestinal tract	Gastro-intestinal tract	Prometamorph	Laboratory SL	not collected	NF60	diet 2		single individual	RNA	Fresh	98576
MT-D2-7	Tadpole gut	Gastro-intestinal tract	Gastro-intestinal tract	Prometamorph	Laboratory SL	not collected	NF58	diet 2		single individual	RNA	Fresh	49095
MT-D2-8	Tadpole gut	Gastro-intestinal tract	Gastro-intestinal tract	Premetamorph	Laboratory SL	not collected	NF55	diet 2		single individual	RNA	Fresh	49428
MT-D2-9	Tadpole gut	Gastro-intestinal tract	Gastro-intestinal tract	Premetamorph	Laboratory SL	not collected	NF56	diet 2		single individual	RNA	Fresh	62240
MT-Fem-F	Adult feces	Feces	Rectum	Adult	Laboratory SL	female	Adult	NA	parent of MT-NF0 and of MT-D* tadpoles	single individual	RNA	Fresh	40772
MT-Fem-Sw	Adult skin	Skin mucus	Skin	Adult	Laboratory	female	Adult	NA	parent of MT-NF0 and of MT-D* tadpoles	single individual	RNA	Fresh	95195
MT-Male-F	Adult feces	Feces	Rectum	Adult	Laboratory SL	male	Adult	NA	parent of MT-NF0 and of MT-D* tadpoles	single individual	RNA	Fresh	69299
MT-Male-Sw	Adult skin	Skin mucus	Skin	Adult	Laboratory	male	Adult	NA	parent of MT-NF0 and of MT-D* tadpoles	single individual	RNA	Fresh	89436
MT-NF0-P2	Eggs	Eggs	Eggs	Eggs	Laboratory SL	not collected	Eggs	NA		pool of 25 eggs	RNA	Fresh	121128
MT-NF0-P3	Eggs	Eggs	Eggs	Eggs	Laboratory SL	not collected	Eggs	NA		pool of 25 eggs	RNA	Fresh	29822
SD-SL-iNF52	Tadpole gut	Gastro-intestinal tract	Gastro-intestinal tract	Premetamorph	Laboratory SL	not collected	NF52	NA		pool of five individuals	RNA	Fresh	52000
SD-SL-iNF56	Tadpole gut	Gastro-intestinal tract	Gastro-intestinal tract	Premetamorph	Laboratory SL	not collected	NF56	NA		pool of five individuals	RNA	Fresh	61905
SD-SL-iNF60	Tadpole gut	Gastro-intestinal tract	Gastro-intestinal tract	Prometamorph	Laboratory SL	not collected	NF60	NA		pool of five individuals	RNA	Fresh	49952
SD-SL-iNF63	Tadpole gut	Gastro-intestinal tract	Gastro-intestinal tract	Metamorph	Laboratory SL	not collected	NF63	NA		pool of five individuals	RNA	Fresh	40493
SD-SL-iNF66	Froglet gut	Gastro-intestinal tract	Gastro-intestinal tract	Froglet	Laboratory SL	not collected	NF66	NA		pool of five individuals	RNA	Fresh	43388
SD-SL-NF41	Whole embryo	Embryo	Embryo	Embryo	Laboratory SL	not collected	NF41	NA		pool of twenty-five individuals	RNA	Fresh	39065
SD-SL-NF48	Whole tadpole	Tadpole	Tadpole	Premetamorph	Laboratory SL	not collected	NF48	NA		pool of twenty-five individuals	RNA	Fresh	104973
SD-SL-NF50	Whole tadpole	Tadpole	Tadpole	Premetamorph	Laboratory SL	not collected	NF50	NA		pool of twenty individuals	RNA	Fresh	40074
SD-SL-NF52	Whole tadpole	Tadpole	Tadpole	Premetamorph	Laboratory SL	not collected	NF52	NA		pool of five individuals	RNA	Fresh	36461
SD-SL-PE	Whole embryo	Embryo	Embryo	Embryo	Laboratory SL	not collected	NF30	NA		pool of twenty-five individuals	RNA	Fresh	32802
SD-TGA-iNF52	Tadpole gut	Gastro-intestinal tract	Gastro-intestinal tract	Premetamorph	Laboratory TGA	not collected	NF52	NA		pool of five individuals	RNA	Fresh	67521
SD-TGA-iNF56	Tadpole gut	Gastro-intestinal tract	Gastro-intestinal tract	Premetamorph	Laboratory TGA	not collected	NF56	NA		pool of five individuals	RNA	Fresh	36067
SD-TGA-iNF60	Tadpole gut	Gastro-intestinal tract	Gastro-intestinal tract	Prometamorph	Laboratory TGA	not collected	NF60	NA		pool of five individuals	RNA	Fresh	27222
SD-TGA-iNF63	Tadpole gut	Gastro-intestinal tract	Gastro-intestinal tract	Metamorph	Laboratory TGA	not collected	NF63	NA		pool of five individuals	RNA	Fresh	32615
SD-TGA-iNF66	Froglet gut	Gastro-intestinal tract	Gastro-intestinal tract	Froglet	Laboratory TGA	not collected	NF66	NA		pool of five individuals	RNA	Fresh	81422
SD-TGA-NF41	Whole embryo	Embryo	Embryo	Embryo	Laboratory TGA	not collected	NF41	NA		pool of twenty-five individuals	RNA	Fresh	55745
SD-TGA-NF48	Whole tadpole	Tadpole	Tadpole	Premetamorph	Laboratory TGA	not collected	NF48	NA		pool of twenty-five individuals	RNA	Fresh	88038
SD-TGA-NF50	Whole tadpole	Tadpole	Tadpole	Premetamorph	Laboratory TGA	not collected	NF50	NA		pool of twenty individuals	RNA	Fresh	31265
SD-TGA-NF52	Whole tadpole	Tadpole	Tadpole	Premetamorph	Laboratory TGA	not collected	NF52	NA		pool of five individuals	RNA	Fresh	55968
SD-TGA-PE	Whole embryo	Embryo	Embryo	Embryo	Laboratory TGA	not collected	NF30	NA		pool of twenty-five individuals	RNA	Fresh	41561
TW2FFE	Adult feces	Feces	Rectum	Adult	Laboratory tweety	female	Adult	NA	parent of TW2E	single individual	DNA	Ethanol fixation	41860
TW2FP	Adult skin	Skin mucus	Skin	Adult	Laboratory tweety	female	Adult	NA	parent of TW2E	single individual	DNA	Ethanol fixation	40210
TW2MFE	Adult feces	Feces	Rectum	Adult	Laboratory tweety	male	Adult	NA	parent of TW2E	single individual	DNA	Ethanol fixation	40675
TW2MP	Adult skin	Skin mucus	Skin	Adult	Laboratory tweety	male	Adult	NA	parent of TW2E	single individual	DNA	Ethanol fixation	40800
TW3FFE	Adult feces	Feces	Rectum	Adult	Laboratory tweety	female	Adult	NA	parent of TW3E	single individual	DNA	Ethanol fixation	36541
TW3FP	Adult skin	Skin mucus	Skin	Adult	Laboratory tweety	female	Adult	NA	parent of TW3E	single individual	DNA	Ethanol fixation	47366
TW3MP	Adult skin	Skin mucus	Skin	Adult	Laboratory tweety	male	Adult	NA	parent of TW3E	single individual	DNA	Ethanol fixation	36125
TW4FP	Adult skin	Skin mucus	Skin	Adult	Laboratory tweety	female	Adult	NA	parent of TW4E	single individual	DNA	Ethanol fixation	40266
TW4MFE	Adult feces	Feces	Rectum	Adult	Laboratory tweety	male	Adult	NA	parent of TW4E	single individual	DNA	Ethanol fixation	40632
TW4MP	Adult skin	Skin mucus	Skin	Adult	Laboratory tweety	male	Adult	NA	parent of TW4E	single individual	DNA	Ethanol fixation	39509
TW5FP	Adult skin	Skin mucus	Skin	Adult	Laboratory tweety	female	Adult	NA	parent of TW5E	single individual	DNA	Ethanol fixation	42431
TW5MFE	Adult feces	Feces	Rectum	Adult	Laboratory tweety	male	Adult	NA	parent of TW4E	single individual	DNA	Ethanol fixation	42856
TW5MP	Adult skin	Skin mucus	Skin	Adult	Laboratory tweety	male	Adult	NA	parent of TW5E	single individual	DNA	Ethanol fixation	42297
Vilo	Tadpole gut	Gastro-intestinal tract	Gastro-intestinal tract	NA	Laboratory	not collected	NA	NA		NA	RNA	Fresh	45492
XT1A2G	Tadpole gut	Gastro-intestinal tract	Gastro-intestinal tract	Premetamorph	Laboratory	not collected	NF56	NA		single individual	DNA	Ethanol fixation	131933
XT1A4G	Tadpole gut	Gastro-intestinal tract	Gastro-intestinal tract	Premetamorph	Laboratory	not collected	NF55	NA		single individual	DNA	Ethanol fixation	130597
XT1A5G	Tadpole gut	Gastro-intestinal tract	Gastro-intestinal tract	Premetamorph	Laboratory	not collected	NF55	NA		single individual	DNA	Ethanol fixation	113967
XT1B1G	Tadpole gut	Gastro-intestinal tract	Gastro-intestinal tract	Premetamorph	Laboratory	not collected	NF56	NA		single individual	DNA	Ethanol fixation	100213
XT1B2G	Tadpole gut	Gastro-intestinal tract	Gastro-intestinal tract	Premetamorph	Laboratory	not collected	NF55	NA		single individual	DNA	Ethanol fixation	169605
XT1B2Gbis	Tadpole gut	Gastro-intestinal tract	Gastro-intestinal tract	Premetamorph	Laboratory	not collected	NF55	NA		single individual	DNA	Ethanol fixation	166748
XT1B4G	Tadpole gut	Gastro-intestinal tract	Gastro-intestinal tract	Premetamorph	Laboratory	not collected	NF55	NA		single individual	DNA	Ethanol fixation	143119
XT1B5G	Tadpole gut	Gastro-intestinal tract	Gastro-intestinal tract	Premetamorph	Laboratory	not collected	NF55	NA		single individual	DNA	Ethanol fixation	179732
XTLS1	Froglet gut	Gastro-intestinal tract	Gastro-intestinal tract	Froglet	Laboratory	not collected	NF66	NA		single individual	DNA	Ethanol fixation	44400
XTLS10	Froglet gut	Gastro-intestinal tract	Gastro-intestinal tract	Froglet	Laboratory	not collected	NF66	NA		single individual	DNA	Ethanol fixation	42427
XTLS11	Froglet gut	Gastro-intestinal tract	Gastro-intestinal tract	Froglet	Laboratory	not collected	NF66	NA		single individual	DNA	Ethanol fixation	43749
XTLS12	Tadpole gut	Gastro-intestinal tract	Gastro-intestinal tract	Prometamorph	Laboratory	not collected	NF61	NA		single individual	DNA	Ethanol fixation	45662
XTLS13	Tadpole gut	Gastro-intestinal tract	Gastro-intestinal tract	Prometamorph	Laboratory	not collected	NF57	NA		single individual	DNA	Ethanol fixation	37276
XTLS14	Tadpole gut	Gastro-intestinal tract	Gastro-intestinal tract	Prometamorph	Laboratory	not collected	NF58	NA		single individual	DNA	Ethanol fixation	38240
XTLS15	Tadpole gut	Gastro-intestinal tract	Gastro-intestinal tract	Prometamorph	Laboratory	not collected	NF58	NA		single individual	DNA	Ethanol fixation	49019
XTLS16	Tadpole gut	Gastro-intestinal tract	Gastro-intestinal tract	Prometamorph	Laboratory	not collected	NF58	NA		single individual	DNA	Ethanol fixation	39099
XTLS17	Tadpole gut	Gastro-intestinal tract	Gastro-intestinal tract	Prometamorph	Laboratory	not collected	NF57	NA		single individual	DNA	Ethanol fixation	41763
XTLS2	Tadpole gut	Gastro-intestinal tract	Gastro-intestinal tract	Metamorph	Laboratory	not collected	NF62	NA		single individual	DNA	Ethanol fixation	47556
XTLS3	Tadpole gut	Gastro-intestinal tract	Gastro-intestinal tract	Metamorph	Laboratory	not collected	NF62	NA		single individual	DNA	Ethanol fixation	45334
XTLS4	Tadpole gut	Gastro-intestinal tract	Gastro-intestinal tract	Metamorph	Laboratory	not collected	NF62	NA		single individual	DNA	Ethanol fixation	45995
XTLS5	Tadpole gut	Gastro-intestinal tract	Gastro-intestinal tract	Metamorph	Laboratory	not collected	NF62	NA		single individual	DNA	Ethanol fixation	49874
XTLS6	Tadpole gut	Gastro-intestinal tract	Gastro-intestinal tract	Metamorph	Laboratory	not collected	NF62	NA		single individual	DNA	Ethanol fixation	42801
XTLS7	Froglet gut	Gastro-intestinal tract	Gastro-intestinal tract	Froglet	Laboratory	not collected	NF66	NA		single individual	DNA	Ethanol fixation	47666
XTLS8	Froglet gut	Gastro-intestinal tract	Gastro-intestinal tract	Froglet	Laboratory	not collected	NF66	NA		single individual	DNA	Ethanol fixation	38532
XTLS9	Froglet gut	Gastro-intestinal tract	Gastro-intestinal tract	Froglet	Laboratory	not collected	NF66	NA		single individual	DNA	Ethanol fixation	41436
XTLSM1	Adult gut	Gastro-intestinal tract	Gastro-intestinal tract	Adult	Laboratory sixto	male	Adult	NA		single individual	DNA	Ethanol fixation	42488
XTLSM2	Adult gut	Gastro-intestinal tract	Gastro-intestinal tract	Adult	Laboratory sixto	male	Adult	NA		single individual	DNA	Ethanol fixation	40121
XTLSM3	Adult gut	Gastro-intestinal tract	Gastro-intestinal tract	Adult	Laboratory sixto	male	Adult	NA		single individual	DNA	Ethanol fixation	37985
XTLTW2M	Adult gut	Gastro-intestinal tract	Gastro-intestinal tract	Adult	Laboratory tweety	male	Adult	NA		single individual	DNA	Ethanol fixation	44850
XTLTW3F	Adult gut	Gastro-intestinal tract	Gastro-intestinal tract	Adult	Laboratory tweety	female	Adult	NA		single individual	DNA	Ethanol fixation	43615
XTLTW3M	Adult gut	Gastro-intestinal tract	Gastro-intestinal tract	Adult	Laboratory tweety	male	Adult	NA		single individual	DNA	Ethanol fixation	39578
XTLTW4F	Adult gut	Gastro-intestinal tract	Gastro-intestinal tract	Adult	Laboratory tweety	female	Adult	NA		single individual	DNA	Ethanol fixation	36571
XTLTW5F	Adult gut	Gastro-intestinal tract	Gastro-intestinal tract	Adult	Laboratory tweety	male	Adult	NA		single individual	DNA	Ethanol fixation	39378
XTTW2E	Eggs	Eggs	Eggs	Eggs	Laboratory tweety	not collected	Eggs	NA		pool of 200 eggs	DNA	Ethanol fixation	41252
XTTW3E	Eggs	Eggs	Eggs	Eggs	Laboratory tweety	not collected	Eggs	NA		pool of 200 eggs	DNA	Ethanol fixation	37596
XTTW4E	Eggs	Eggs	Eggs	Eggs	Laboratory tweety	not collected	Eggs	NA		pool of 200 eggs	DNA	Ethanol fixation	36942
XTTW5E	Eggs	Eggs	Eggs	Eggs	Laboratory tweety	not collected	Eggs	NA		pool of 200 eggs	DNA	Ethanol fixation	43882
