## Supplementary_table2a for "Gut microbial ecology of Xenopus tadpoles across life stages"

XP CODE	Experiment	Measure	Test	P-value	Significance	Other	Subject	Method note
xpdev	Pre-Pro-Met-Fro-Adult	OTU richness	Kruskal-Wallis	1.32E-04	***	chi-squared=22.904 df = 4	Microbial community composition	on 100 replicates of rarefied data
xpdev	Pre-Pro-Met-Fro-Adult	Faith Phylogenetic Diversity	Kruskal-Wallis	1.37E-04	***	chi-squared=22.828 df = 4	Microbial community composition : diversity	on 100 replicates of rarefied data
xpdev	Pre-Pro-Met-Fro-Adult	Evenness	Kruskal-Wallis	2.71E-04	***	chi-squared=21.345 df = 4	Microbial community composition : diversity	on 100 replicates of rarefied data
xpdev	Pre-Pro-Met-Fro-Adult	Shannon Diversity	Kruskal-Wallis	2.26E-04	***	chi-squared=21.735 df = 4	Microbial community composition : diversity	on 100 replicates of rarefied data
xpdev	Pre-Pro-Met-Fro-Adult	SES Mean Pairwise Distance (MPD)	Kruskal-Wallis	1.28E-02	*	chi-squared=12.715 df = 4	Microbial community structure	on 100 replicates of rarefied data
xpdev	Pre-Pro-Met-Fro-Adult	SES Mean Nearest Taxon Distance (MNTD)	Kruskal-Wallis	4.73E-03	**	chi-squared=14.987 df = 4	Microbial community structure	on 100 replicates of rarefied data
xpdev	Pre-Pro-Met-Fro-Adult	Taxonomic (Bray-Curtis) dissimilarity	Permanova	0.001	***	F=9.50; R2=0.58; df=4	Microbial community composition	on 100 replicates of rarefied data
xpdev	Pre-Pro-Met-Fro-Adult	MPD Phylogenetic dissimilarity	Permanova	0.001	***	F=3.67; R2=0.34; df=4	Microbial community composition	on 100 replicates of rarefied data
xpdev	Pre-Pro-Met-Fro-Adult	MNTD Phylogenetic dissimilarity	Permanova	0.001	***	F=90.65; R2=0.93; df=4	Microbial community composition	on 100 replicates of rarefied data
xpdev	Pre-Pro-Met-Fro-Adult	unweighted Unifrac	Permanova	0.001	***	F=9.53;R2=0.58;df=4	Microbial community composition	on 100 replicates of rarefied data
xpdev	Pre-Pro-Met-Fro-Adult	weighted Unifrac	Permanova	0.001	***	F=11.82;R2=0.63;df=4	Microbial community composition	on 100 replicates of rarefied data
	Significance codes: 0 ‘***’ 0.001 ‘**’ 0.01 ‘*’ 0.05 ‘.’ 0.1 ‘ ’ 1
