## Supplementary_table2b for "Gut microbial ecology of Xenopus tadpoles across life stages"

	Tadpole	Prometamorph	Metamorph	Froglet	Adult
Total OTU	289	388	333	371	508
Shared OTU	111	111	111	111	111
Fraction of shared OTU	38%	29%	33%	30%	22%
Unique OTUs	35	12	17	11	79
Fraction of unique OTUs	12%	3%	5%	3%	16%
