## Supplementary_table2c for "Gut microbial ecology of Xenopus tadpoles across life stages"

betta estimates of richness across life stages
	Estimates	Standard Errors	p-values
(Intercept)Premetamorph	171.28863	7.795532	0.000
predictorsPrometamorph	187.06752	43.616307	0.000
predictorsMetamorph	16.33536	22.464534	0.467
predictorsFroglet	21.99393	16.274114	0.177
predictorsAdult	147.971	17.582418	0.000
betta estimates of simpson diversity measure across life stages	testing:
p-value for global test	0
	Estimates	Standard Errors	p-values
(Intercept)Premetamorph	1.11686973	0.0165548	0.000
predictorsPrometamorph	1.59729127	0.13195312	0.000
predictorsMetamorph	0.02810099	0.17851696	0.875
predictorsFroglet	1.96830414	0.03894117	0.000
predictorsAdult	1.7258245	0.14416436	0.000
