## Supplementary_table2d for "Gut microbial ecology of Xenopus tadpoles across life stages"

Pairwise comparisons using Dunn's test for multiple comparisons of independent samples (P-value adjusted with the Bonferroni method)
		Adult	Froglet	Metamorph	Premetamorph
OTU richness	Froglet	0.011	-	-	-
OTU richness	Metamorph	0.0038	1	-	-
OTU richness	Premetamorph (Tadpole)	0.0046	1	1	-
OTU richness	Prometamorph	1	0.1833	0.0732	0.1236
Faith Phylogenetic Diversity	Froglet	0.0887	-	-	-
Faith Phylogenetic Diversity	Metamorph	0.0276	1	-	-
Faith Phylogenetic Diversity	Premetamorph (Tadpole)	0.0018	1	1	-
Faith Phylogenetic Diversity	Prometamorph	1	0.1988	0.0685	0.0083
Shannon Diversity	Froglet	1	-	-	-
Shannon Diversity	Metamorph	0.0108	0.205	-	-
Shannon Diversity	Premetamorph (Tadpole)	0.0016	0.0827	1	-
Shannon Diversity	Prometamorph	1	1	0.1392	0.051
Evenness	Froglet	1	-	-	-
Evenness	Metamorph	0.0186	0.0785	-	-
Evenness	Premetamorph (Tadpole)	0.0033	0.0249	1	-
Evenness	Prometamorph	1	1	0.205	0.0827
