## Supplementary_table2e for "Gut microbial ecology of Xenopus tadpoles across life stages"

XP CODE	Experiment	Measure	Test	P-value	Significance	Other	Subject	Method note
xpgut	Adult tissues	OTU richness	Kruskal-Wallis	6.11E-01	NS	chi-squared=3.58 df = 5	Microbial community composition	on 100 replicates of rarefied data
xpgut	Adult tissues	Faith Phylogenetic Diversity	Kruskal-Wallis	3.05E-01	NS	chi-squared=6.01 df = 5	Microbial community composition : diversity	on 100 replicates of rarefied data
xpgut	Adult tissues	Evenness	Kruskal-Wallis	2.33E-03	***	chi-squared=18.55 df = 5	Microbial community composition : diversity	on 100 replicates of rarefied data
xpgut	Adult tissues	Shannon Diversity	Kruskal-Wallis	2.23E-03	***	chi-squared=18.65 df = 5	Microbial community composition : diversity	on 100 replicates of rarefied data
xpgut	Adult tissues	SES Mean Pairwise Distance (MPD)	Kruskal-Wallis	1.18E-04	***	chi-squared=25.38 df = 5	Microbial community structure	on 100 replicates of rarefied data
xpgut	Adult tissues	SES Mean Nearest Taxon Distance (MNTD)	Kruskal-Wallis	3.73E-05	***	chi-squared=27.95 df = 5	Microbial community structure	on 100 replicates of rarefied data
xpgut	Adult tissues	Taxonomic (Bray-Curtis) dissimilarity	Permanova	0.001	***	F=6.93; R2=0.43; df=5	Microbial community composition	on 100 replicates of rarefied data
xpgut	Adult tissues	MPD Phylogenetic dissimilarity	Permanova	0.001	***	F=4.92; R2=0.35; df=5	Microbial community composition	on 100 replicates of rarefied data
xpgut	Adult tissues	MNTD Phylogenetic dissimilarity	Permanova	0.001	***	F=24.1; R2=0.73; df=5	Microbial community composition	on 100 replicates of rarefied data
xpgut	Adult tissues	unweighted Unifrac	Permanova	0.001	***	F=6.46;R2=0.42;df=5	Microbial community composition	on 100 replicates of rarefied data
xpgut	Adult tissues	weighted Unifrac	Permanova	0.001	***	F=10.47;R2=0.54;df=5	Microbial community composition	on 100 replicates of rarefied data
xpgut	Adult tissues	Beta dispersion	permutest	0.001	***	F=10.59; df=5	Microbial community composition	on 100 replicates of rarefied data
