## Supplementary_table2f for "Gut microbial ecology of Xenopus tadpoles across life stages"

XP CODE	Experiment	Measure	Test	P-value	Significance	Other	Subject	Method note
xpdiet	Food 1 - Food 2	OTU richness	Kruskal-Wallis	1.22E-01	NS	chi-squared=2.39 df = 1	Microbial community composition	on 100 replicates of rarefied data
xpdiet	Food 1 - Food 2	Faith Phylogenetic Diversity	Kruskal-Wallis	2.70E-01	NS	chi-squared=1.22 df = 1	Microbial community composition : diversity	on 100 replicates of rarefied data
xpdiet	Food 1 - Food 2	Evenness	Kruskal-Wallis	1.27E-03	***	chi-squared=10.39 df = 1	Microbial community composition : diversity	on 100 replicates of rarefied data
xpdiet	Food 1 - Food 2	Shannon Diversity	Kruskal-Wallis	1.27E-03	***	chi-squared=10.39 df = 1	Microbial community composition : diversity	on 100 replicates of rarefied data
xpdiet	Food 1 - Food 2	SES Mean Pairwise Distance (MPD)	Kruskal-Wallis	6.75E-04	***	chi-squared=11.56 df = 1	Microbial community structure	on 100 replicates of rarefied data
xpdiet	Food 1 - Food 2	SES Mean Nearest Taxon Distance (MNTD)	Kruskal-Wallis	3.54E-01	NS	chi-squared=0.86 df = 1	Microbial community structure	on 100 replicates of rarefied data
xpdiet	Food 1 - Food 2	Taxonomic (Bray-Curtis) dissimilarity	Permanova	0.001	***	F=12.64; R2=0.44; df=1	Microbial community composition	on 100 replicates of rarefied data
xpdiet	Food 1 - Food 2	MPD Phylogenetic dissimilarity	Permanova	0.001	***	F=2.69; R2=0.14; df=1	Microbial community composition	on 100 replicates of rarefied data
xpdiet	Food 1 - Food 2	MNTD Phylogenetic dissimilarity	Permanova	0.001	***	F=29.13; R2=0.64; df=1	Microbial community composition	on 100 replicates of rarefied data
xpdiet	Food 1 - Food 2	unweighted Unifrac	Permanova	0.001	***	F=5.89;R2=0.27;df=1	Microbial community composition	on 100 replicates of rarefied data
xpdiet	Food 1 - Food 2	weighted Unifrac	Permanova	0.001	***	F=24.19;R2=0.60;df=1	Microbial community composition	on 100 replicates of rarefied data
	Significance codes: 0 ‘***’ 0.001 ‘**’ 0.01 ‘*’ 0.05 ‘.’ 0.1 ‘ ’ 1
