## Supplementary_table2g for "Gut microbial ecology of Xenopus tadpoles across life stages"

XP CODE	Experiment	Measure	Test	P-value	Significance	Other	Subject	Method note
xptransmission	Transmission	OTU richness	Kruskal-Wallis	5.94E-04	***	chi-squared=14.86 df = 2	Microbial community composition	on 100 replicates of rarefied data
xptransmission	Transmission	Faith Phylogenetic Diversity	Kruskal-Wallis	2.82E-01	NS	chi-squared=2.53 df = 2	Microbial community composition : diversity	on 100 replicates of rarefied data
xptransmission	Transmission	Shannon Diversity	Kruskal-Wallis	1.05E-03	***	chi-squared=13.72 df = 2	Microbial community composition : diversity	on 100 replicates of rarefied data
xptransmission	Transmission	Evenness	Kruskal-Wallis	1.01E-02	**	chi-squared=9.20 df = 2	Microbial community composition : diversity	on 100 replicates of rarefied data
xptransmission	Transmission	SES Mean Pairwise Distance (MPD)	Kruskal-Wallis	1.99E-05	***	chi-squared=21.64 df = 2	Microbial community structure	on 100 replicates of rarefied data
xptransmission	Transmission	SES Mean Nearest Taxon Distance (MNTD)	Kruskal-Wallis	5.50E-05	***	chi-squared=19.62 df = 2	Microbial community structure	on 100 replicates of rarefied data
xptransmission	Transmission	Taxonomic (Bray-Curtis) dissimilarity	Permanova	0.001	***	F=8.79; R2=0.34; df=2	Microbial community composition	on 100 replicates of rarefied data
xptransmission	Transmission	MPD Phylogenetic dissimilarity	Permanova	0.001	***	F=9.07; R2=0.35; df=2	Microbial community composition	on 100 replicates of rarefied data
xptransmission	Transmission	MNTD Phylogenetic dissimilarity	Permanova	0.001	***	F=88.13; R2=0.84; df=2	Microbial community composition	on 100 replicates of rarefied data
xptransmission	Transmission	unweighted Unifrac	Permanova	0.001	***	F=14.89;R2=0.47;df=2	Microbial community composition	on 100 replicates of rarefied data
xptransmission	Transmission	weighted Unifrac	Permanova	0.001	***	F=41.85;R2=0.71;df=2	Microbial community composition	on 100 replicates of rarefied data
xptransmission	Transmission	Beta dispersion	permutest	0.001	NS	F=0.69; df=2	Microbial community composition	on 100 replicates of rarefied data
