## Supplementary_table2h for "Gut microbial ecology of Xenopus tadpoles across life stages"

Pairwise comparisons using Dunn's test for multiple comparisons of independent samples (P-value adjusted with the Bonferroni method)
		Eggs	Feces
OTU richness	Feces	0.0043	-
OTU richness	Skin	1.0000	0.0021
Faith Phylogenetic Diversity	Feces	0.6300	-
Faith Phylogenetic Diversity	Skin	1.0000	0.4400
Shannon Diversity	Feces	0.0018	-
Shannon Diversity	Skin	0.7880	0.0142
Evenness	Feces	0.0110
Evenness	Skin	0.6450	0.1140
			Between Eggs and Feces	Between Eggs and Skin	Between Feces and Skin	Within Eggs	Within Feces
Unweighted Unifrac	Between Eggs and Skin		< 2E-16	-	-	-	-
Unweighted Unifrac	Between Feces and Skin		1	< 2E-16	-	-	-
Unweighted Unifrac	Within Eggs		7.20E-14	1	2.30E-15	-	-
Unweighted Unifrac	Within Feces		< 2E-16	0.019	< 2E-16	1	-
	Within Skin		< 2E-16	0.474	< 2E-16	1	1
Unweighted Unifrac
