## Supplementary_table3a for "Gut microbial ecology of Xenopus tadpoles across life stages"

	Ray	Metahit	Metaspades	Trinity
Nb perfect matching OTU (a)	12	9	9	2
Nb matching OTU (97%percid && 80%cov) (b)	58	74	41	34
Nb contigs matched by OTUs (b)	14	19	15	17
Perfectly matching OTUs (a)	Cluster_1	Cluster_1	Cluster_1		Proteobacteria	Alphaproteobacteria	Rhodospirillales	Rhodospirillaceae	unknowngenus	alphaproteobacteriumUT-4
	Cluster_2	Cluster_2	Cluster_2		Actinobacteria	Actinobacteria	Micrococcales	Microbacteriaceae	Leifsonia	MicrobacteriaceaebacteriumMAEY21
	Cluster_3				Proteobacteria	Deltaproteobacteria	Desulfovibrionales	Desulfovibrionaceae	Desulfovibrio	unknownspecies
	Cluster_4		Cluster_4		Bacteroidetes	Bacteroidia	Bacteroidales	Rikenellaceae	Rikenella	unknownspecies
	Cluster_22	Cluster_22	Cluster_22		Verrucomicrobia	Verrucomicrobiae	Verrucomicrobiales	Verrucomicrobiaceae	Akkermansia	unknownspecies
				Cluster_27	Cyanobacteria	Cyanobacteria	SubsectionIII	FamilyI	Arthrospira	Multi-affiliation
		Cluster_32	Cluster_32		Bacteroidetes	Bacteroidia	Bacteroidales	Rikenellaceae	dgA-11gutgroup	unknownspecies
			Cluster_41		Firmicutes	Clostridia	Clostridiales	Ruminococcaceae	Hydrogenoanaerobacterium	Multi-affiliation
		Cluster_52			Proteobacteria	Gammaproteobacteria	Enterobacteriales	Enterobacteriaceae	Multi-affiliation	Multi-affiliation
		Cluster_55	Cluster_55		Proteobacteria	Betaproteobacteria	Burkholderiales	Burkholderiaceae	Polynucleobacter	Multi-affiliation
	Cluster_59				Bacteroidetes	Bacteroidia	Bacteroidales	Bacteroidaceae	Bacteroides	Bacteroidessp.
				Cluster_66	Proteobacteria	Betaproteobacteria	Burkholderiales	Comamonadaceae	Multi-affiliation	Multi-affiliation
	Cluster_67				Bacteroidetes	Bacteroidia	Bacteroidales	Prevotellaceae	PrevotellaceaeUCG-003	unknownspecies
	Cluster_76				Firmicutes	Clostridia	Clostridiales	Ruminococcaceae	Anaerotruncus	unknownspecies
	Cluster_80	Cluster_80	Cluster_80		Fusobacteria	Fusobacteriia	Fusobacteriales	Fusobacteriaceae	Fusobacterium	Multi-affiliation
	Cluster_182		Cluster_182		Firmicutes	Erysipelotrichia	Erysipelotrichales	Erysipelotrichaceae	Breznakia	unknownspecies
	Cluster_270	Cluster_270			Proteobacteria	Deltaproteobacteria	Desulfovibrionales	Desulfovibrionaceae	Bilophila	unknownspecies
	Cluster_309				Firmicutes	Clostridia	Clostridiales	Lachnospiraceae	Tyzzerella	ClostridiaceaebacteriumSH021
		Cluster_321			Proteobacteria	Alphaproteobacteria	Rhodospirillales	Rhodospirillaceae	unknowngenus	unknownspecies
(a) awk '$5 ==100 && $6 == $2 {print}' nmt3_ray.tbl | wc -l
(b) awk '$5 >= 97 && $6 >= 0.8*$2 {print}' nmt3_megahit.tbl | wc -l
