## Supplementary_table4 for "Gut microbial ecology of Xenopus tadpoles across life stages"

Summary of DASTool binning results
bin	unique BacSCGs	redundant BacSCGs	unique ArcSCGs	redundant ArcSCGs	bacRatio	arcRatio	size	contigs	N50	binScore	SCG completeness	SCG redundancy	OTU	Phylum	Class	Order	Family	Genus	Species
mtXENTR_maxbin.001	51	0	13	0	1	0.342105263	1 926 770	22	258 727	1	100	0	Cluster_2	Actinobacteria	Actinobacteria	Micrococcales	Microbacteriaceae	Leifsonia	Microbacteriaceae bacterium MAEY21
mtXENTR_metabat.14	51	0	14	0	1	0.368421053	2 922 123	65	89 690	1	100	0
mtXENTR_metabat.19	51	0	13	0	1	0.342105263	3 410 851	210	24 058	1	100	0
mtXENTR_maxbin.002	49	0	13	0	0.960784314	0.342105263	2 224 362	50	114 641	0.9608	96.08	0	Cluster_4	Bacteroidetes	Bacteroidia	Bacteroidales	Rikenellaceae	Rikenella	unknown species
mtXENTR_maxbin.003	49	0	9	0	0.960784314	0.236842105	3047651	177	34484	0.9608	96.08	0	Cluster_270(Proteobacteria;Deltaproteobacteria;Desulfovibrionales;Desulfovibrionaceae;Bilophila);Cluster_41(Firmicutes;Clostridia;Clostridiales;Ruminococcaceae;Hydrogenoanaerobacterium)
mtXENTR_concoct.25	49	0	10	0	0.960784314	0.263157895	2 142 722	330	11 128	0.9608	96.08	0	Cluster_55	Proteobacteria	Betaproteobacteria	Burkholderiales	Burkholderiaceae	Polynucleobacter	Multi-affiliation
mtXENTR_concoct.44	48	0	12	0	0.941176471	0.315789474	2 303 216	271	11 923	0.9412	94.12	0
mtXENTR_maxbin.007	50	2	11	1	0.980392157	0.289473684	3 971 122	122	76 432	0.9368	98.04	3.92
mtXENTR_concoct.22	49	2	13	0	0.960784314	0.342105263	2 720 104	76	62 892	0.9167	96.08	3.92	Cluster_235	Firmicutes	Clostridia	Clostridiales	Ruminococcaceae	RuminococcaceaeUCG-009	unknown species
mtXENTR_maxbin.004	46	0	14	0	0.901960784	0.368421053	2 387 262	35	149 040	0.902	90.2	0	Cluster_22	Verrucomicrobia	Verrucomicrobiae	Verrucomicrobiales	Verrucomicrobiaceae	Akkermansia	unknown species
mtXENTR_concoct.54	47	1	11	1	0.921568627	0.289473684	2 390 493	455	7 226	0.899	92.16	2.63
mtXENTR_maxbin.017	48	2	13	3	0.941176471	0.342105263	4 123 313	256	31 502	0.8966	94.12	7.89	Cluster_76	Firmicutes	Clostridia	Clostridiales	Ruminococcaceae	Anaerotruncus	unknown species
mtXENTR_concoct.57	48	2	13	1	0.941176471	0.342105263	3 481 054	768	5 748	0.8966	94.12	3.92
mtXENTR_concoct.55	48	4	14	0	0.941176471	0.368421053	2 593 424	558	5 792	0.852	94.12	7.84
mtXENTR_maxbin.016_sub	42	0	12	0	0.823529412	0.315789474	3 681 034	295	25 857	0.8235	82.35	0	Cluster_1	Proteobacteria	Alphaproteobacteria	Rhodospirillales	Rhodospirillaceae	unknowngenus	alphaproteobacterium UT-4
mtXENTR_maxbin.021_sub	43	1	10	0	0.843137255	0.263157895	3 310 885	997	4 496	0.8194	84.31	1.96
mtXENTR_concoct.46_sub	42	1	10	0	0.823529412	0.263157895	2 295 768	861	3 098	0.7994	82.35	1.96
mtXENTR_maxbin.012	49	9	13	5	0.960784314	0.342105263	3 752 027	243	51 138	0.7623	96.08	17.65
mtXENTR_maxbin.035_sub	38	4	11	0	0.745098039	0.289473684	1952476	1186	1646	0.6427	74.51	7.84	Cluster_94(Firmicutes;Clostridia;Clostridiales;Ruminococcaceae;RuminococcaceaeUCG-014);Cluster_32(Bacteroidetes;Bacteroidia;Bacteroidales;Rikenellaceae;dgA11)
mtXENTR_maxbin.025_sub	34	1	7	1	0.666666667	0.184210526	2 928 347	896	5 224	0.6392	66.67	2.63
mtXENTR_concoct.50	32	0	8	0	0.62745098	0.210526316	1 093 942	546	2 158	0.6275	62.75	0
mtXENTR_maxbin.028_sub	32	4	10	2	0.62745098	0.263157895	2 865 038	979	3 650	0.5132	62.75	7.84
SCG:Single Copy Gene
